# A KASP Marker for the Potato Late Blight Resistance Gene *RB*/*Rpi-blb1*

**DOI:** 10.1101/2023.02.22.529539

**Authors:** Peyton L. Sorensen, Grace Christensen, Hari S. Karki, Jeffrey B. Endelman

## Abstract

The disease late blight is a threat to potato production worldwide, making genetic resistance an important target for breeding. The resistance gene *RB*/*Rpi-blb1* is effective against most strains of the causal pathogen, *Phytophthora infestans*. Until now, potato breeders have utilized a Sequence Characterized Amplified Region (SCAR) marker to screen for *RB*. Our objective was to design and validate a Kompetitive Allele Specific PCR (KASP) marker, which has advantages for high-throughput screening. First, the accuracy of the SCAR marker was confirmed in two segregating tetraploid populations. Then, using whole genome sequencing data for two *RB*-positive segregants and a diverse set of 23 *RB*-negative varieties, a SNP in the 5’ untranslated (UTR) region was identified as unique to *RB*. The KASP marker based on this SNP, which had 100% accuracy in the cultivated diversity panel, was used to generate diploid breeding lines containing *RB*. The KASP marker is publicly available for others to utilize.
