## Supplementary material for "A KASP Marker for the Potato Late Blight Resistance Gene *RB*/*Rpi-blb1*": File S2

id	DLA	SCAR
W19003B-1	Y	Y
W19003B-2	Y	Y
W19003B-3	N	N
W19003B-4	Y	Y
W19003B-5	Y	Y
W19003B-6	Y	Y
W19003B-7	N	N
W19003B-8	N	N
W19003B-9	Y	Y
W19003B-10	N	Y
W19003B-11	Y	Y
W19003B-12	Y	Y
W19003B-13	Y	Y
W19003B-14	N	Y
W19003B-16	N	Y
W19003B-17	N	N
W19003B-20	Y	Y
W19003B-21	N	Y
W19003B-22	N	N
W19003B-23	Y	Y
W19003B-24	Y	Y
W19004B-13	Y	Y
W19004B-14	Y	N
W19004B-15	N	N
W19004B-16	Y	N
W19004B-17	N	N
W19004B-18	N	N
W19004B-19	Y	Y
W19004B-20	N	N
W19004B-21	N	N
W19004B-22	Y	Y
W19004B-23	N	Y
W19004B-24	N	N
