## Supplementary material for "A KASP Marker for the Potato Late Blight Resistance Gene *RB*/*Rpi-blb1*": File S3

Sample	RFU1	RFU2	Call
NTC	2435.01	2024.53	NTC
Atlantic	2894.47	2076.79	Absent
Goldrush	2879.62	2074.22	Absent
Hodag	2854.33	2072.18	Absent
Lamoka	2879.32	2089.57	Absent
PloverRusset	2860.43	2078.43	Absent
RedNorland	2824.37	2069.94	Absent
RedPrairie	2901.72	2079.95	Absent
RussetBurbank	2948.51	2098.12	Absent
RussetNorkotah	2962	2100.13	Absent
Silverton	2918	2082.69	Absent
Snowden	2947.26	2086.31	Absent
W13103-2Y	2898.24	2084.59	Absent
W13A11229-1rus	2899.19	2092.01	Absent
W15240-2Y	2865.05	2079.07	Absent
W15248-17Y	3000.07	2106.37	Absent
W16030-4R	2936.23	2085.7	Absent
W17005-3R	2953.04	2097.3	Absent
W17027-2R	2944.1	2090.29	Absent
W17039-31	2861.6	2072.62	Absent
W17043-37	2877.55	2072.93	Absent
W17060-9	2876.56	2088.87	Absent
W17066-34	2894.39	2079.59	Absent
W17079-16rus	2925.08	2079.88	Absent
W17094-3rus	2860.63	2053	Absent
W17098-23rus	2735.66	2032.44	Absent
W17AF6670-1	3056.56	2110.12	Absent
W19003B-3	2953.53	2169.48	Absent
W19003B-7	3028.63	2173.26	Absent
W19003B-8	3012.06	2175.14	Absent
W8893-1R	2980.37	2099.31	Absent
YukonGold	2882.33	2081.42	Absent
J101	2904.83	2298.54	Present
J103	2861.64	2289.84	Present
J117	2702.75	2190.43	Present
J136	2869.67	2267.49	Present
J138K6A22	2912.02	2326.54	Present
K41	2764.74	2342.91	Present
Sbu8.5	2874.4	2262.44	Present
W19003B-1	2941.14	2343.88	Present
W19003B-10	2935.27	2362.76	Present
W19003B-11	2916.74	2434.52	Present
W19003B-12	2867.08	2351.19	Present
W19003B-2	2857.43	2316.41	Present
W19003B-4	2784.87	2320.06	Present
W19003B-5	2901.28	2289.2	Present
W19003B-6	2903.96	2305.77	Present
W19003B-9	2958.15	2357.92	Present
